# ABHD11 mediated deglutarylation regulates the TCA cycle and T cell metabolism

**DOI:** 10.1101/2024.09.11.612392

**Authors:** Guinevere L Grice, Eleanor Minogue, Hudson W Coates, Mekdes Debela, Nicole Kaneider-Kaser, P Robin Antrobus, Randall S Johnson, James A Nathan

**Affiliations:** Cambridge Institute of Therapeutic Immunology & Infectious Disease (CITIID), Jeffrey Cheah Biomedical Centre, Department of Medicine, University of Cambridge, Cambridge, CB2 0AW; Department of Physiology, Development and Neuroscience, University of Cambridge, Cambridge, CB2 3DY; Cambridge Institute for Medical Research, University of Cambridge, Cambridge; Department of Cell and Molecular Biology, Karolinska Institut, 171 77 Stockholm, Sweden

**Author notes:** Equal contributions (Guinevere L Grice, Eleanor Minogue, Hudson W Coates).

**Keywords:** ABHD11, α-ketoglutarate, 2-oxoglutarate, lipoic acid, glutarate, glutarylation, lipoylation, TCA cycle

## Abstract

Glutarate is an intermediate of amino acid catabolism and an important metabolite for reprogramming T cell immunity, exerting its effects by inhibition of histone demethylase enzymes or through glutarylation. However, how distinct glutarate modifications are regulated is unclear. Here, we uncover a deglutarylation pathway that couples amino acid catabolism to tricarboxylic acid (TCA) cycle function. By examining how glutarate can form conjugates with lipoate, an essential mitochondrial modification for the TCA cycle, we find that Alpha Beta Hydrolase Domain 11 (ABHD11) protects against the formation of glutaryl-lipoyl adducts. Mechanistically, ABHD11 acts as a thioesterase to selectively remove glutaryl adducts from lipoate, maintaining integrity of the TCA cycle. Functionally, ABHD11 influences the metabolic reprogramming of human T cells, increasing central memory T cell formation and attenuating oxidative phosphorylation. These results uncover ABHD11 as a selective deglutarylating enzyme and highlight that targeting ABHD11 offers a potential approach to metabolically reprogramme cytotoxic T cells.
