## Supplementary Table 3 for "ABHD11 mediated deglutarylation regulates the TCA cycle and T cell metabolism"

### Sheet: Summary Tab
Tab	Information
Polar positive results	Areas under the curve for all reported compounds in all samples in positive mode
Polar negative results	Areas under the curve for all reported compounds in all samples in negative mode
Compound info	Information details for both reported and screened but not reported compounds
Consumables and Instrumentation	Details of consumables and instrumentation employed for the analyses

### Sheet: Custom Glutarate results
Values reported as ng per pellet
Custom Glutarate
Samples
Platform	Polarity	Sample_type	SMMS_ID	Replicate	Inj_order	Ext_Batch	Chrom_Batch	Norm_Batch	Extraction_date	Injection_date	User_ID	Matrix	Sample_vol_uL	MeOH_vol_uL	Comments	alpha-Ketoglutarate	Pyruvate	Glutaric acid	2-Hydroxyglutarate	Succinic acid
CustomGlutarate	Negative	Sample	1	R01	8	1	1	NA	20240315	20240316	1	Pellet	NA	600		169	34.1		23.5	75.3
CustomGlutarate	Negative	Sample	2	R01	11	1	1	NA	20240315	20240316	2	Pellet	NA	600		638	28		66.1	33.6
CustomGlutarate	Negative	Sample	3	R01	29	1	1	NA	20240315	20240316	3	Pellet	NA	600		150	35.5		23.1	69.6
CustomGlutarate	Negative	Sample	4	R01	13	1	1	NA	20240315	20240316	4	Pellet	NA	600		199	35.1		16.1	65.7
CustomGlutarate	Negative	Sample	5	R01	32	1	1	NA	20240315	20240316	5	Pellet	NA	600		519	19.3		60.6	30.8
CustomGlutarate	Negative	Sample	6	R01	15	1	1	NA	20240315	20240316	6	Pellet	NA	600		207	38.6		19.5	76.9
CustomGlutarate	Negative	Sample	7	R01	23	1	1	NA	20240315	20240316	7	Pellet	NA	600		64.7	21.9		22.1	41.6
CustomGlutarate	Negative	Sample	8	R01	31	1	1	NA	20240315	20240316	8	Pellet	NA	600		582	27.1		90.8	35.4
CustomGlutarate	Negative	Sample	9	R01	10	1	1	NA	20240315	20240316	9	Pellet	NA	600		102	19		33.5	50.8
CustomGlutarate	Negative	Sample	10	R01	20	1	1	NA	20240315	20240316	10	Pellet	NA	600		115	24		16.4	42.1
CustomGlutarate	Negative	Sample	11	R01	21	1	1	NA	20240315	20240316	11	Pellet	NA	600		514	19.4		49	27.1
CustomGlutarate	Negative	Sample	12	R01	27	1	1	NA	20240315	20240316	12	Pellet	NA	600		197	21.7		19.8	43.2
CustomGlutarate	Negative	Sample	13	R01	12	1	1	NA	20240315	20240316	13	Pellet	NA	600		125	48.7		58	101
CustomGlutarate	Negative	Sample	14	R01	24	1	1	NA	20240315	20240316	14	Pellet	NA	600		525	50.9		127	77.8
CustomGlutarate	Negative	Sample	15	R01	18	1	1	NA	20240315	20240316	15	Pellet	NA	600		196	67.3	820	71.8	128
CustomGlutarate	Negative	Sample	16	R01	9	1	1	NA	20240315	20240316	16	Pellet	NA	600		88.9	59.8		51.8	88
CustomGlutarate	Negative	Sample	17	R01	33	1	1	NA	20240315	20240316	17	Pellet	NA	600		363	58.1		138	76.2
CustomGlutarate	Negative	Sample	18	R01	26	1	1	NA	20240315	20240316	18	Pellet	NA	600		32.8	70.4	178	13.1	19.7
CustomGlutarate	Negative	Sample	19	R01	17	1	1	NA	20240315	20240316	19	Pellet	NA	600		76.9	45.4		32.6	57.2
CustomGlutarate	Negative	Sample	20	R01	28	1	1	NA	20240315	20240316	20	Pellet	NA	600		307	45.6		87.5	44.6
CustomGlutarate	Negative	Sample	21	R01	19	1	1	NA	20240315	20240316	21	Pellet	NA	600		102	50	515	45.7	75.1
CustomGlutarate	Negative	Sample	22	R01	14	1	1	NA	20240315	20240316	22	Pellet	NA	600		97.3	57.4		28.8	67.2
CustomGlutarate	Negative	Sample	23	R01	30	1	1	NA	20240315	20240316	23	Pellet	NA	600		451	71.1		98.7	58.8
CustomGlutarate	Negative	Sample	24	R01	22	1	1	NA	20240315	20240316	24	Pellet	NA	600		157	88.3	654	48.5	101
QCInj (Pooled Extracts)
Platform	Polarity	Sample_type	SMMS_ID	Replicate	Inj_order	Ext_Batch	Chrom_Batch	Norm_Batch	Extraction_date	Injection_date	User_ID	Matrix	Sample_vol_uL	MeOH_vol_uL	Comments	alpha-Ketoglutarate	Pyruvate	Glutaric acid	2-Hydroxyglutarate	Succinic acid
CustomGlutarate	Negative	QCInj	1	R01	7	1	1	NA	20240315	20240316	1	Pellet	NA	600	Dummy volume, pooled sample	210	42.3	89	45.3	62.5
CustomGlutarate	Negative	QCInj	2	R02	16	1	1	NA	20240315	20240316	2	Pellet	NA	600	Dummy volume, pooled sample	211	43.2	92.7	45.7	59
CustomGlutarate	Negative	QCInj	3	R03	25	1	1	NA	20240315	20240316	3	Pellet	NA	600	Dummy volume, pooled sample	216	38.7	91.5	44.8	62.3
CustomGlutarate	Negative	QCInj	4	R04	34	1	1	NA	20240315	20240316	4	Pellet	NA	600	Dummy volume, pooled sample	212	38.6	91.9	44.4	63.4
																alpha-Ketoglutarate	Pyruvate	Glutaric acid	2-Hydroxyglutarate	Succinic acid
															%CV	1.23908	5.88656	1.74923	1.26221	3.11812
Platform	Polarity	Sample_type	SMMS_ID	Replicate	Inj_order	Ext_Batch	Chrom_Batch	Norm_Batch	Extraction_date	Injection_date	User_ID	Matrix	Sample_vol_uL	MeOH_vol_uL	Comments	alpha-Ketoglutarate	Pyruvate	Glutaric acid	2-Hydroxyglutarate	Succinic acid
CustomGlutarate	Negative	BLExt	1	R01	36	1	1	NA	20240315	20240316	1	MeOH	NA	600	Eppendorf from the lab	2.1

### Sheet: Compound info
Included and reported
Custom Glutarate
Compound_name	Platform	Polarity	Use_type	Identification	Comments	RT	SRM1	SRM2	Quant_SRM	KEGG	HMDB	PubChem	InChi	CAS	Molecular.formula	Molecular.weight	Super_Pathway	Sub_Pathway	Class	Subclass
2-Hydroxyglutarate	CustomGlutarate	Negative	Concentration	STD		5.51	147 > 56.9	147 > 129	SRM1	C02630	HMDB0059655	43	HWXBTNAVRSUOJR-UHFFFAOYSA-N	2889-31-8	C5H8O5	148.1			Hydroxy acids and derivatives	Short-chain hydroxyacids and derivatives
Alpha-Ketoglutarate	CustomGlutarate	Negative	Concentration	STD	Present in the blanks below 1%	5.46	145 > 57		SRM1	C00026	HMDB00208	51	KPGXRSRHYNQIFN-UHFFFAOYSA-N	305-72-6;328-50-7;22202-68-2	C5H6O5	146.1	Energy	TCA Cycle	Keto acids and derivatives	Gamma-keto acids and derivatives
Glutarate	CustomGlutarate	Negative	Concentration	STD		5.48	131 > 113	131 > 69.2	SRM2	C00489	HMDB00661	743	JFCQEDHGNNZCLN-UHFFFAOYSA-N	110-94-1	C5H8O4	132.1			Carboxylic acids and derivatives	Dicarboxylic acids and derivatives
Pyruvate	CustomGlutarate	Negative	Concentration	STD		1.73	86.9 > 31.8	86.9 > 42.8	SRM2	C00022	HMDB0000243	1060	LCTONWCANYUPML-UHFFFAOYSA-N	127-17-3	C3H4O3	88.1			Keto acids and derivatives	Alpha-keto acids and derivatives
Succinate	CustomGlutarate	Negative	Concentration	STD	Present in the blanks below 1%	5.41	117 > 99	117 > 73	SRM2	C00042	HMDB00254	1738118	KDYFGRWQOYBRFD-UHFFFAOYSA-N	110-15-6	C4H6O4	118.1			Carboxylic acids and derivatives	Dicarboxylic acids and derivatives

### Sheet: Consumables and Instrumentation
Details on instrumentation, consumables and standards employed
Consumables and reagents	Vendor	Reference	Lot
Eppendorfs	Eppendorf	Provided by user	Provided by user
LC-MS vials (300 µL)	Waters	186002803	2803630310
Pre-slit caps	Waters	186005829	5828523040
LC-MS Methanol Precipitation	Fisher-Scientific	A456-212	2373371
LC-MS Acetonitrile Mobile phase / Wash solution	Fisher-Scientific	A955-1	2240174
Mili-Q Water		Double-deionized (Elga)	Collected on the day of preparation
Optima LC-MS Acetic acid	Fisher-Scientific	A113-50	221805
LC-MS Ammonium acetate	VWR	84885.180	MX734432	Stock 5 M prepared March 2024
Column:
Positive mode: Atlantis Premier BEH Z-HILIC, 1.7 µm 2.1 X 100 mm	Waters	18609982	Serial: 01053208916705
Guard columns:	Waters	Fit guards attached to the column
Apparatus	Vendor	Reference	Item serial number
Gilson Pipetman	Gilson	P200	HB56123
Centrifuge	Eppendorf	5430R	5428ZL808864
Multiplate Shaker	Biosan	MPS-1	01021621110216
Eppendorf Multipette M4	Eppendorf	4982000012	G21400H
Elga Purelab Flex 2	Elga	PF2XXXXM1	FLB00016367
Instrumentation	Vendor	Serial number
Waters Acquity Premier UPLC Binary Solvent Manager	Waters	A21PBS029N
Waters Acquity Premier Sample Manager	Waters	A24PFT040N
Waters Acquity Premier Column Manager	Waters	H20PMA022G
Waters Xevo TQ-Sµ Triple Quadrupole Mass Spectrometer	Waters	QEE0256
